# Drought tolerance is associated with constitutive gene expression, not plasticity, across California oak species

**DOI:** 10.1101/2025.08.19.671120

**Authors:** Alayna Mead, Camila D. Medeiros, Marissa E. Ochoa, Lawren Sack, Victoria L. Sork

## Abstract

- Drought is a major stressor for plants globally. Variation in gene expression patterns across species can provide critical evidence for the genomic basis of drought tolerance.
- We paired comparative transcriptomics with functional trait measurements to identify genomic mechanisms associated with drought tolerance across six species from three oak clades in California, including a pair of species within each clade representing relatively mesic or xeric environments. We tested how plastic and constitutive gene expression patterns varied among species with contrasting drought tolerance traits. We also tested whether gene expression responses were decoupled from phylogenetic history, suggesting they have evolved multiple times as adaptations to species climate niches.
- Species with drought-tolerant traits exhibited lower levels of gene expression plasticity during leaf dehydration than drought-sensitive species, but showed signatures of positive selection on constitutive gene expression. Drought-sensitive species across clades converged in their patterns of plastic gene expression during dehydration, diverging from their more closely related drought tolerant species, suggesting that repeated evolution has shaped plastic gene expression responses to drought.
- Drought-tolerant oak species have evolved constitutive gene expression alongside drought tolerant functional traits, while drought-sensitive oak species have evolved similar plastic gene expression responses to drought.
