## Supplemental Tables S2-S4 for "Drought tolerance is associated with constitutive gene expression, not plasticity, across California oak species"

### Sheet: S2_ClimateVars
Supporting Information Table S2. Climate variables including abbreviations, source database, units, metadata (raster layer title, timeframe of the dataset, the subset of the original dataset that was used to calculate species climate envelope, and the download date), and links to access datasets and references.
Environmental variable	Abbreviation	Source database	Units	Raster layer title	Dataset timeframe	Analyzed timeframe	Download date:	Link	Reference
Mean annual temperature	MAT	WorldClim	°C	wc2.0_bio_30s_01.tif	1970-2000	1970-2000	2019-02-21	http://worldclim.org/version2	Fick, S.E. and R.J. Hijmans, 2017. Worldclim 2: New 1-km spatial resolution climate surfaces for global land areas. International Journal of Climatology.
Mean annual precipitation	MAP	WorldClim	mm year-1	wc2.0_bio_30s_12.tif	1970-2000	1970-2000	2019-02-21	http://worldclim.org/version2	Fick, S.E. and R.J. Hijmans, 2017. Worldclim 2: New 1-km spatial resolution climate surfaces for global land areas. International Journal of Climatology.
Precipitation of the driest quarter	Pdry	WorldClim	mm	wc2.0_bio_30s_17.tif	1970-2000	1970-2000	2019-02-21	http://worldclim.org/version2	Fick, S.E. and R.J. Hijmans, 2017. Worldclim 2: New 1-km spatial resolution climate surfaces for global land areas. International Journal of Climatology.
Mean temperature of the warmest quarter	Twarm	WorldClim	°C	wc2.0_bio_30s_10.tif	1970-2000	1970-2000	2019-02-21	http://worldclim.org/version2	Fick, S.E. and R.J. Hijmans, 2017. Worldclim 2: New 1-km spatial resolution climate surfaces for global land areas. International Journal of Climatology.
Temperature Seasonality	Ts	WorldClim	standard deviation *100	wc2.0_bio_30s_04.tif	1970-2000	1970-2000	http://worldclim.org/version2	43517	Fick, S.E. and R.J. Hijmans, 2017. Worldclim 2: New 1-km spatial resolution climate surfaces for global land areas. International Journal of Climatology.
Maximum temperature of the warmest month	Tmax	WorldClim	°C	wc2.0_bio_30s_05.tif	1970-2000	1970-2000	http://worldclim.org/version2	43517	Fick, S.E. and R.J. Hijmans, 2017. Worldclim 2: New 1-km spatial resolution climate surfaces for global land areas. International Journal of Climatology.
Available soil water capacity (volumetric fraction) until wilting point at 30 cm	soilWC	ISRIC Soilgrids	%	WWP_M_sl4_250m_ll.tif	2012-2016	2012-2016	ftp://ftp.soilgrids.org/data/recent/	43514	Hengl T, Mendes de Jesus J, Heuvelink GBM, Ruiperez Gonzalez M, Kilibarda M, Blagotić A, et al. (2017) SoilGrids250m: Global gridded soil information based on machine learning. PLoS ONE 12(2): e0169748. doi:10.1371/journal.pone.0169748
Aridity index	AI	CGIAR-CSI Global-Aridity database	index	ai_et0.tif	1970-2000	1970-2000	2019-02-21	https://cgiarcsi.community/data/global-aridity-and-pet-database/	Zomer RJ, Trabucco A, Bossio DA, van Straaten O, Verchot LV, 2008. Climate Change Mitigation: A Spatial Analysis of Global Land Suitability for Clean Development Mechanism Afforestation and Reforestation. Agric. Ecosystems and Envir. 126: 67-80; Zomer RJ, Bossio DA, Trabucco A, Yuanjie L, Gupta DC & Singh VP, 2007. Trees and Water: Smallholder Agroforestry on Irrigated Lands in Northern India. Co…
Potential evapotranspiration	PET	CGIAR-CSI Global-PET database	mm year-1	et0_yr.tif	1970-2000	1970-2000	2019-02-21	https://cgiarcsi.community/data/global-aridity-and-pet-database/	Zomer RJ, Trabucco A, Bossio DA, van Straaten O, Verchot LV, 2008. Climate Change Mitigation: A Spatial Analysis of Global Land Suitability for Clean Development Mechanism Afforestation and Reforestation. Agric. Ecosystems and Envir. 126: 67-80; Zomer RJ, Bossio DA, Trabucco A, Yuanjie L, Gupta DC & Singh VP, 2007. Trees and Water: Smallholder Agroforestry on Irrigated Lands in Northern India. Co…
Length of the potential growing season	LPGS	Calculated from monthly WorldClim data	months
Precipitation of the potential growing season	GSppt	WorldClim (monthly data)	mm	prec 30s	1970-2000	1970-2000	2019-02-21	https://www.worldclim.org/data/worldclim21.html	Fick, S.E. and R.J. Hijmans, 2017. Worldclim 2: New 1-km spatial resolution climate surfaces for global land areas. International Journal of Climatology.
mean temperature of the potential growing season	GStavg	WorldClim (monthly data)	°C	tavg 30s	1970-2000	1970-2000	2019-02-21	https://www.worldclim.org/data/worldclim21.html	Fick, S.E. and R.J. Hijmans, 2017. Worldclim 2: New 1-km spatial resolution climate surfaces for global land areas. International Journal of Climatology.

### Sheet: S3_Traits_byIndividual
Supporting Information Table S3. Database of functional traits measured from the six species included in this study.
Section	Species	Species	Origin	lon	lat	D13C_%o	TLP_MPa	LMA_g.m-2	WD_g.cm-3
Lobatae	Quercus agrifolia	QAGR	South	-116.77	33.02	20.9863	-3.09372	121.856	0.761373
Lobatae	Quercus agrifolia	QAGR	North	-121.733	36.47	18.8602	NA	158.363	0.643818
Lobatae	Quercus agrifolia	QAGR	North	-121.733	36.47	20.7157	-2.67252	174.886	0.696183
Lobatae	Quercus kelloggii	QKEL	South	-116.667	33.8	18.2081	-2.55188	79.868	0.683651
Lobatae	Quercus kelloggii	QKEL	North	-123.87	40.8	20.1538	-2.86388	110.497	0.623226
Lobatae	Quercus kelloggii	QKEL	South	-117.179	34.2355	18.8236	-3.03964	130.54	0.57063
Protobalanus	Quercus chrysolepis	QCHR	South	-117.659	34.2364	19.7038	-3.55028	209.268	0.720278
Protobalanus	Quercus chrysolepis	QCHR	North	-122.04	40.76	20.3454	-3.21852	178.048	0.704245
Protobalanus	Quercus chrysolepis	QCHR	North	-122.04	40.76	19.9261	-3.46708	384.074	0.671612
Protobalanus	Quercus palmeri	QPAL	South	-116.679	33.8145	21.1854	-3.52428	191.575	0.7784
Protobalanus	Quercus palmeri	QPAL	South	-116.679	33.8145	21.4373	-3.24764	205.259	0.793247
Protobalanus	Quercus palmeri	QPAL	North	-117.717	34.1158	18.9773	-3.40884	189.719	NA
Quercus	Quercus durata	QDUR	South	-117.743	34.1287	20.9627	-3.53988	134.859	0.744261
Quercus	Quercus durata	QDUR	South	-117.743	34.1287	21.6868	-3.1842	134.8	0.670748
Quercus	Quercus durata	QDUR	South	-117.743	34.1287	21.3628	-2.0506	127.149	0.67739
Quercus	Quercus lobata	QLOB	North	-118.98	34.775	21.4359	-2.30436	114.306	0.644832
Quercus	Quercus lobata	QLOB	North	-118.98	34.775	19.9645	-2.26276	82.1401	0.619984
Quercus	Quercus lobata	QLOB	South	-120.885	36.6069	21.3418	-2.31996	60.8635	0.659054
Section	Species	Species	Origin	lon	lat	D13C_%o	TLP_MPa	LMA_g.m-2	WD_g.cm-3
Lobatae	Quercus agrifolia	QAGR	South	-116.77	33.02	20.9863	-3.09372	121.856	0.761373
Lobatae	Quercus agrifolia	QAGR	North	-121.733	36.47	18.8602	-2.85868	158.363	0.643818
Lobatae	Quercus agrifolia	QAGR	North	-121.733	36.47	20.7157	-2.67252	174.886	0.696183
Lobatae	Quercus kelloggii	QKEL	South	-116.667	33.8	18.2081	-2.55188	79.868	0.683651
Lobatae	Quercus kelloggii	QKEL	North	-123.87	40.8	20.1538	-2.86388	110.497	0.623226
Lobatae	Quercus kelloggii	QKEL	South	-117.179	34.2355	18.8236	-3.03964	130.54	0.57063
Protobalanus	Quercus chrysolepis	QCHR	South	-117.659	34.2364	19.7038	-3.55028	209.268	0.720278
Protobalanus	Quercus chrysolepis	QCHR	North	-122.04	40.76	20.3454	-3.21852	178.048	0.704245
Protobalanus	Quercus chrysolepis	QCHR	North	-122.04	40.76	19.9261	-3.46708	384.074	0.671612
Protobalanus	Quercus palmeri	QPAL	South	-116.679	33.8145	21.1854	-3.52428	191.575	0.7784
Protobalanus	Quercus palmeri	QPAL	South	-116.679	33.8145	21.4373	-3.24764	205.259	0.793247
Protobalanus	Quercus palmeri	QPAL	North	-117.717	34.1158	18.9773	-3.40884	189.719	0.757165
Quercus	Quercus durata	QDUR	South	-117.743	34.1287	20.9627	-3.53988	134.859	0.744261
Quercus	Quercus durata	QDUR	South	-117.743	34.1287	21.6868	-3.1842	134.8	0.670748
Quercus	Quercus durata	QDUR	South	-117.743	34.1287	21.3628	-2.0506	127.149	0.67739
Quercus	Quercus lobata	QLOB	North	-118.98	34.775	21.4359	-2.30436	114.306	0.644832
Quercus	Quercus lobata	QLOB	North	-118.98	34.775	19.9645	-2.26276	82.1401	0.619984
Quercus	Quercus lobata	QLOB	South	-120.885	36.6069	21.3418	-2.31996	60.8635	0.659054
*no measurement for individual, so we used the average of the other individuals sampled for the traits paper (3 different individuals)

### Sheet: S4_TraitsAndClimate_bySpecies
Species	Code	Section	Growth form	Growth habit	Leaf habit	gmin_mmol.m.2s.1	P50emb_Mpa	D13C_%o_6indivAvg	TLP_Mpa_6indivAvg	LMA_g.m-2_6indivAvg	WD_g.cm-3_6indivAvg	D13C_%o_3indivAvg	TLP_Mpa_3indivAvg	LMA_g.m-2_3indivAvg	WD_g.cm-3_3indivAvg	MAT_C	MAP_mm	Gstavg_C	GSppt_mm	AI	PET_mm	Tmax_C	LPGS_months	PptDryestQuart	MTWarmestQuart	SoilWaterCapacity	TempSeasonality
Quercus agrifolia	QAGR	Lobatae	tree	xeric	evergreen	1.63	-3.91	20.3861	-3.12138	152.737	0.678416	20.1874	-2.87497	151.701	0.700458	15.4039	515.255	11.5533	461.532	0.297377	1817.45	29.8512	6	11.6667	19.2667	21	367.505
Quercus kelloggii	QKEL	Lobatae	tree	mesic	deciduous	6.28	-3.56	19.4987	-2.83663	108.38	0.624792	19.0619	-2.81847	106.969	0.625836	11.8051	884.195	7.71389	812.372	0.540755	1730.64	29.2172	7	37	17.1167	19.3333	545.157
Quercus chrysolepis	QCHR	Protobalanus	tree	mesic	evergreen	1.94	-4.86	20.3325	-3.29201	241.493	0.682399	19.9918	-3.41196	257.13	0.698712	12.2055	789.749	8.12345	714.051	0.477935	1829.11	29.2014	7	32.6667	22.1611	22	657.149
Quercus palmeri	QPAL	Protobalanus	shrub	xeric	evergreen	10.06	-5.23	20.3782	-3.53322	205.319	0.789195	20.5333	-3.39359	195.518	0.77627	14.6676	464.875	9.45818	363.741	0.235147	2052.68	32.2946	6	47.3333	17.1778	17.3333	569.89
Quercus durata	QDUR	Quercus	shrub	xeric	evergreen	8.91	-3.82	20.4188	-3.20829	152.727	0.697154	21.3374	-2.92489	132.27	0.697466	14.0028	811.899	10.3203	766.182	0.481874	1760.11	30.583	7	6	23.5	22	478.322
Quercus lobata	QLOB	Quercus	tree	xeric	deciduous	2.11	-3.02	21.0327	-2.37647	91.4626	0.645343	20.914	-2.29569	85.7697	0.64129	14.9531	590.866	10.51	531.398	0.338366	1796.48	30.7198	6	18.6667	18.8833	20.3333	616.609
